# Expansion of Human Papillomavirus-Specific T Cells in Periphery and Cervix in a Therapeutic Vaccine Recipient Whose Cervical High-Grade Squamous Intraepithelial Lesion Regressed

**DOI:** 10.1101/2020.11.07.364844

**Authors:** Takeo Shibata, Sumit Shah, Teresa Evans, Hannah Coleman, Benjamin J. Lieblong, Horace J. Spencer, C. Matthew Quick, Toshiyuki Sasagawa, Owen W. Stephens, Erich Peterson, Donald Johann, Yong-Chen Lu, Mayumi Nakagawa

## Abstract

Advances in high-throughput sequencing have revolutionized the manner with which we can study T cell responses. We describe a woman who received a human papillomavirus (HPV) therapeutic vaccine called PepCan, and experienced complete resolution of her cervical high-grade squamous intraepithelial lesion. By performing bulk T cell receptor (TCR) β deep sequencing of peripheral blood mononuclear cells before and after 4 vaccinations, 70 putatively vaccine-specific clonotypes were identified for being significantly increased using a beta-binomial model. Interferon-γ enzyme-linked immunospot assay identified significantly increased HPV-specific T cell response in the HPV 16 E6 91-115 region after 4 vaccinations (*p*=0.023). T cells with specificity to this region were sorted and analyzed using single-cell RNA-seq and TCR sequencing, HPV specificity in 60 of the 70 clonotypes identified to be vaccine-specific was demonstrated. TCR β bulk sequencing of the cervical liquid-based cytology samples and cervical formalin-fixed paraffin-embedded samples before and after 4 vaccinations demonstrated the presence of these HPV-specific T cells in the cervix. Combining traditional and cutting-edge immunomonitoring techniques enabled us to demonstrate expansion of HPV-antigen specific T cells in the periphery and cervix.
