## Supplementary Table 1 for "Expansion of Human Papillomavirus-Specific T Cells in Periphery and Cervix in a Therapeutic Vaccine Recipient Whose Cervical High-Grade Squamous Intraepithelial Lesion Regressed"

### Sheet: 4_009_PBMC_vac1_pre_TCRB_VS_6_0
# sample A: Subject_6_PBMC_Pre_TCRB
# sample B: Subject _6_PBMC_Post-4_TCRB
# count: nucleotide
# minimum total filter: 10
# productive only: True
# truncation: never
# method: betabinomial
# alternative: less
# multiple test correction: bh
# alpha (significance threshold): 0.01
# number of differentially abundant clones: 70
# number of clones: 1,256
# sample A total count: 252,926
# sample B total count: 313,245
# % of sample A excluded by minTotal value: 85.16
# % of sample B excluded by minTotal value: 51.94
# TCR Overlap: 0.398248938925
# Morisita index: 0.433342699862
# Jaccard index: 0.0359828770103
# Bhattacharyya Distance: 1.161491672
sequence	sampleA_abundance	sampleB_abundance	sampleA_frequency	sampleB_frequency	pValue	significance	fold_change	HPV_16_E6_91-115_specificity
AGCACCAACCAGACATCTATGTACCTCTGTGCCAGCAGTTTTAGTATCTTTATGGGAGGATCTGGAAACACCATATATTTTGGAGAG	1075	10189	0.00425026	0.0325273	1.40641e-86	B > A	7.65301	Yes
GCAAAGCTTGAGGACTCGGCCGTGTATCTCTGTGCCAGCAGCCCTACTAGCGGGGGTCTCACGTGGGACGAGCAGTACTTCGGGCCG	9760	52696	0.0385884	0.168226	1.82541e-73	B > A	4.3595	Yes
GTGAGCACCTTGGAGCTGGGGGACTCGGCCCTTTATCTTTGCGCCAGCAGCTGGGAGGCGGGGCAAGAGACCCAGTACTTCGGGCCA	1935	11451	0.00765046	0.0365561	1.9172e-58	B > A	4.77828	Yes
TCAGAACCCAGGGACTCAGCTGTGTACTTCTGTGCCAGCAGCAAACGCGCCGGGACAGGGTCAAATCAGCCCCAGCATTTTGGTGAT	1057	6973	0.00417909	0.0222605	2.95408e-57	B > A	5.32665	Yes
CGCACACAGCAGGAGGACTCCGCCGTGTATCTCTGTGCCAGCAGCCACAATAGCGGGAGAGAGGGCAATGAGCAGTTCTTCGGGCCA	3175	16298	0.0125531	0.0520296	3.26051e-54	B > A	4.14477	Yes
AACGCCTTGGAGCTGGAGGACTCGGCCCTGTATCTCTGTGCCAGCAGCACGCAGAGGGGTCCCGGGGAGACCCAGTACTTCGGGCCA	233	1766	0.000921218	0.00563776	4.36369e-41	B > A	6.1199	Yes
AGCTCTCTGGAGCTGGGGGACTCAGCTTTGTATTTCTGTGCCAGCAGCGCGTCTAGCGCCAGCACAGATACGCAGTATTTTGGCCCA	563	3258	0.00222595	0.0104008	5.01323e-40	B > A	4.67253	Yes
CCCAGCCCCAACCAGACCTCTCTGTACTTCTGTGCCAGCAGTTCTCTGACAGGGGGCGAGGTAAACTATGGCTACACCTTCGGTTCG	283	1821	0.0011189	0.00581334	3.82846e-36	B > A	5.19557	Yes
CGGTCCACAAAGCTGGAGGACTCAGCCATGTACTTCTGTGCCAGCAGCGGGACTAACCAAGAACAAGATACGCAGTATTTTGGCCCA	626	3232	0.00247503	0.0103178	2.40045e-35	B > A	4.16875	Yes
AAGATCCAGCCCTCAGAACCCAGGGACTCAGCTGTGTACTTCTGTGCCAGCAGTTTTCCGGGGGAGAATGAGCAGTTCTTCGGGCCA	2259	9035	0.00893147	0.0288432	4.58544e-34	B > A	3.2294	Yes
GCTGCTCCCTCCCAGACATCTGTGTACTTCTGTGCCAGCAGTGAAGCGGGCAGGCTCTCTGGGGCCAACGTCCTGACTTTCGGGGCC	35	466	0.00013838	0.00148765	1.13014e-30	B > A	10.7505	Yes
AAGATCCAGCCCTCAGAACCCAGGGACTCAGCTGTGTACTTCTGTGCCAGCAGTTTCCCGGGGTACAATGAGCAGTTCTTCGGGCCA	430	2154	0.0017001	0.00687641	7.63201e-30	B > A	4.0447	Yes
TCGGCTGCTCCCTCCCAGACATCTGTGTACTTCTGTGCCAGCAGTTACATCTCCAGGGCTGTCAACACTGAAGCTTTCTTTGGACAA	339	1753	0.00134031	0.00559626	1.0656e-28	B > A	4.17534	Yes
CTGATCCTGGAGTCGCCCAGCCCCAACCAGACCTCTCTGTACTTCTGTGCCAGCAGTTTAATAGGATACGAGCAGTACTTCGGGCCG	273	1480	0.00107937	0.00472474	2.75887e-28	B > A	4.37732	Yes
CAGCCAGAAGACTCAGCCCTGTATCTCTGCGCCAGCAGCCTTCTGGACCCGATCGCAGGGGGCAATCAGCCCCAGCATTTTGGTGAT	518	2354	0.00204803	0.00751488	1.85958e-27	B > A	3.66932	Yes
TCCGCCAGCACCAACCAGACATCTATGTACCTCTGTGCCAGCTCAGGGGGGACTAGCTTTCTCTGGGTCGAGCAGTACTTCGGGCCG	114	646	0.000450725	0.00206228	1.15526e-20	B > A	4.57548	Yes
AGCTCTCTGGAGCTGGGGGACTCAGCTTTGTATTTCTGTGCCAGCAGCGCTTCAAGCGCTAGCACAGATACGCAGTATTTTGGCCCA	124	668	0.000490262	0.00213252	5.15933e-20	B > A	4.34975	Yes
GCCCTGCAGCCAGAAGACTCAGCCCTGTATCTCTGCGCCAGCAGCCAAGAACGCGTGGGGGAGCCCTATGGCTACACCTTCGGTTCG	60	420	0.000237224	0.0013408	8.36179e-20	B > A	5.65207	Yes
CCTGCAAAGCTTGAGGACTCGGCCGTGTATCTCTGTGCCAGCAGCGCGGGAGGGCTTGGGGACAATCAGCCCCAGCATTTTGGTGAT	12	196	4.74447e-05	0.000625708	2.01353e-19	B > A	13.1882	No
GAGCAGGAGGACTCGGCCGTGTATCTCTGTGCCAGCAGCCCGGACTACTTCGATAAGGGCTCCTACAATGAGCAGTTCTTCGGGCCA	59	403	0.00023327	0.00128653	5.13332e-19	B > A	5.51521	Yes
ACGATTCAGCGCACAGAGCAGCGGGACTCGGCCATGTATCGCTGTGCCAGCAGCTGGGGAACATCAGATACGCAGTATTTTGGCCCA	5	143	1.97686e-05	0.000456512	3.13269e-18	B > A	23.0927	Yes
CTCAGGCTGGAGTTGGCTGCTCCCTCCCAGACATCTGTGTACTTCTGTGCCAGGAGGACAGGGGAAGAGACCCAGTACTTCGGGCCA	5	122	1.97686e-05	0.000389471	1.09411e-15	B > A	19.7015	No
CACGCCCTGCAGCCAGAAGACTCAGCCCTGTATCTCTGCGCCAGCAGCCAAGCCTGGGGGACCTCCTACGAGCAGTACTTCGGGCCG	372	1289	0.00147079	0.00411499	2.06681e-15	B > A	2.79782	Yes
TTGGAGCTGGACGACTCGGCCCTGTATCTCTGTGCCAGCAGCTTGCCCACCGGGACAGGGATCACCGGGGAGCTGTTTTTTGGAGAA	43	285	0.00017001	0.000909831	2.42509e-15	B > A	5.35163	Yes
CACACCCTGCAGCCAGAAGACTCGGCCCTGTATCTCTGTGCCAGCAGCCAAGTGATGATGGGGAACACTGAAGCTTTCTTTGGACAA	52	316	0.000205594	0.0010088	3.34479e-15	B > A	4.90674	Yes
AACGCCTTGTTGCTGGGGGACTCGGCCCTGTATCTCTGTGCCAGCAGCTTATCAGGGAGGTCTAACTATGGCTACACCTTCGGTTCG	29	227	0.000114658	0.000724672	4.86515e-15	B > A	6.32029	Yes
GCCATCCCCAACCAGACAGCTCTTTACTTCTGTGCCACCAGTGATTCTAGCACCGGGACGCCCTACAATGAGCAGTTCTTCGGGCCA	199	755	0.000786791	0.00241025	3.24147e-14	B > A	3.0634	Yes
AAGATCCAGCCCTCAGAACCCAGGGACTCAGCTGTGTACTTCTGTGCCAGCAGTTACCCAGGAATCAATGAGCAGTTCTTCGGGCCA	93	430	0.000367696	0.00137273	6.91264e-14	B > A	3.73332	Yes
GAGTCGCCCAGCCCCAACCAGACCTCTCTGTACTTCTGTGCCAGCAGTTTAGGTTTCGGACAGCCCTACGAGCAGTACTTCGGGCCG	23	178	9.09357e-05	0.000568245	7.28573e-13	B > A	6.24887	Yes
GAGTCCGCCAGCACCAACCAGACATCTATGTACCTCTGTGCCAGCAGTTTTGCGGCTAGCGGGTCCTACGAGCAGTACTTCGGGCCG	28	195	0.000110704	0.000622516	1.03468e-12	B > A	5.62323	Yes
GAGTTGGCTGCTCCCTCCCAGACATCTGTGTACTTCTGTGCCAGCAGTTACGGGAATCTAGAATATTCACCCCTCCACTTTGGGAAC	114	468	0.000450725	0.00149404	1.1189e-12	B > A	3.31475	Yes
GAGTCAGCTACCCGCTCCCAGACATCTGTGTATTTCTGCGCCAGCAGTGAGTCTATCCCTAGCACAGATACGCAGTATTTTGGCCCA	24	173	9.48894e-05	0.000552283	4.36558e-12	B > A	5.82028	Yes
GAGTCCGCCAGCACCAACCAGACATCTATGTACCTCTGTGCCAGCAGCCTAAGTCGAGCAGACACAGATACGCAGTATTTTGGCCCA	224	739	0.000885635	0.00235918	1.43502e-11	B > A	2.66383	Yes
CTGGAGCTGGGGGACTCAGCTTTGTATTTCTGTGCCAGCAGCGTAGAAGGAGGGAGAGATTACACAGATACGCAGTATTTTGGCCCA	189	645	0.000747254	0.00205909	1.68621e-11	B > A	2.75554	Yes
CCTGCAGAGCTTGGGGACTCGGCCGTGTATCTCTGTGCCAGCAGCCCACTGGGGCAGGTGAACACCGGGGAGCTGTTTTTTGGAGAA	60	275	0.000237224	0.000877907	6.07355e-11	B > A	3.70076	No
GGGGACTCGGCCGTGTATGTCTGTGCAAGTCGCTTAGCGCCCTCAGAGGGTCCTAGCGGGAGAACCGGGGAGCTGTTTTTTGGAGAA	92	357	0.000363743	0.00113968	2.05021e-10	B > A	3.13321	Yes
CAGGTAGTGCGAGGAGATTCGGCAGCTTATTTCTGTGCCAGCTCACCACCAGAAACAGCTCCCTACCAGCCCCAGCATTTTGGTGAT	41	209	0.000162103	0.000667209	2.10709e-10	B > A	4.11597	Yes
CAACCTGCAAAGCTTGAGGACTCGGCCGTGTATCTCTGTGCCAGCAGCTTAACACAGGGGCCTTTGAATGAGCAGTTCTTCGGGCCA	177	566	0.000699809	0.00180689	6.86053e-10	B > A	2.58198	Yes
CTCACGTTGGCGTCTGCTGTACCCTCTCAGACATCTGTGTACTTCTGTGCCAGCAGGGGACAGTTCACTGAAGCTTTCTTTGGACAA	136	462	0.000537707	0.00147488	6.87179e-10	B > A	2.74292	Yes
GCCATCCCCAACCAGACAGCTCTTTACTTCTGTGCCACCAGTGATTCTGGGACAGGGGAGGCTTACAATGAGCAGTTCTTCGGGCCA	55	227	0.000217455	0.000724672	7.20094e-09	B > A	3.33252	Yes
CTGGAGTCAGCTACCCGCTCCCAGACATCTGTGTATTTCTGCGCCAGCAGAACAGGGGTGACTAATGAAAAACTGTTTTTTGGCAGT	105	356	0.000415141	0.00113649	9.30129e-09	B > A	2.7376	Yes
GCCTTGGAGCTGGACGACTCGGCCCTGTATCTCTGTGCCAGCAGCCCCGGAACAAGCAGGGGACAACAGCCCCAGCATTTTGGTGAT	11	91	4.3491e-05	0.000290507	1.14253e-08	B > A	6.67972	No
GCTCCCTCCCAGACATCTGTGTACTTCTGTGCCAGCAGTTACTCTTTTGTATCGGCAGGTAGTGGTTCACCCCTCCACTTTGGGAAC	4	58	1.58149e-05	0.000185159	5.8719e-08	B > A	11.7079	Yes
AAGATCCAGCCCTCAGAACCCAGGGACTCAGCTGTGTACTTCTGTGCCAGTACCTGGCCCGCAACGACTGAAGCTTTCTTTGGACAA	14	92	5.53522e-05	0.0002937	1.171e-07	B > A	5.30602	Yes
CAGGCTACGAAGCTTGAGGATTCAGCAGTGTATTTTTGTGCCAGCAGCCAGTCGGCGGGGGCGCTCAATGGCTACACCTTCGGTTCG	27	129	0.000106751	0.000411818	1.89442e-07	B > A	3.85776	Yes
AGGATCCAGCAGGTAGTGCGAGGAGATTCGGCAGCTTATTTCTGTGCCAGCTCACCTCCAGGGGCAGATACGCAGTATTTTGGCCCA	38	156	0.000150242	0.000498013	3.3481e-07	B > A	3.31475	Yes
GTGACATCGGCCCAAAAGAACCCGACAGCTTTCTATCTCTGTGCCAGTAGTATCGCATTGGGACAGGAAAAACTGTTTTTTGGCAGT	21	107	8.30282e-05	0.000341586	4.93945e-07	B > A	4.11409	No
CAAAAGAACCCGACAGCTTTCTATCTCTGTGCCAGTAGTATGGATATTATACAGGGGGGTTCAGGTCAGCCCCAGCATTTTGGTGAT	124	359	0.000490262	0.00114607	5.59582e-07	B > A	2.33766	Yes
GCCAGCACCAACCAGACATCTATGTACCTCTGTGCCAGCAGTACTCCGACTAGCGGGGAGTCCCAAGAGACCCAGTACTTCGGGCCA	83	264	0.000328159	0.000842791	5.66703e-07	B > A	2.56824	Yes
CCCAACCAGACAGCTCTTTACTTCTGTGCCACCAGTGATTTAACCGCGGGACTAGCAGGGAGCACAGATACGCAGTATTTTGGCCCA	61	205	0.000241177	0.00065444	1.24783e-06	B > A	2.71352	Yes
TTGGAGATCCAGCGCACAGAGCAGGGGGACTCGGCCATGTATCTCTGTGCCAGCAGCTTAGGTGGGTCTGAGCAGTACTTCGGGCCG	35	135	0.00013838	0.000430973	3.04462e-06	B > A	3.1144	Yes
CTGGAGTCGCCCAGCCCCAACCAGACCTCTCTGTACTTCTGTGCCAGCAGTTTATCTGACAGGGGAAACACCATATATTTTGGAGAG	15	80	5.93059e-05	0.000255391	4.18776e-06	B > A	4.30634	No
GCCCTGCAGCCAGAAGACTCAGCCCTGTATCTCTGCGCCAGCAGCCAAGAAACCAGCGGGAGCACAGATACGCAGTATTTTGGCCCA	8	58	3.16298e-05	0.000185159	5.16148e-06	B > A	5.85393	Yes
CTACACACCCTGCAGCCAGAAGACTCGGCCCTGTATCTCTGTGCCAGCAGCCAAGATCGAGGAGACACTGAAGCTTTCTTTGGACAA	10	64	3.95373e-05	0.000204313	5.58783e-06	B > A	5.1676	Yes
CAGCGCACAGAGCAGGGGGACTCGGCCATGTATCTCTGTGCCAGCAGCCCCTCTGTGCGGGAGGACGGTGAGCAGTTCTTCGGGCCA	0	24	0	7.66173e-05	1.36112e-05	B > A	inf	No
NTGAAGATCCAGCCCTCAGAACCCAGGGACTCAGCTGTGTACTTCTGTGCCAGCAGGACAGGGTTTTCACCCCTCCACTTTGGGAAC	7	51	2.76761e-05	0.000162812	1.52165e-05	B > A	5.88276	No
CTGAAGATCCGGTCCACAAAGCTGGAGGACTCAGCCATGTACTTCTGTGCCAGCAGTGATGAGACATCCGAAGCTTTCTTTGGACAA	8	50	3.16298e-05	0.000159619	4.81221e-05	B > A	5.04649	Yes
ATCCAGCCCTCAGAACCCAGGGACTCAGCTGTGTACTTCTGTGCCAGCAGCCTAGATACCTCTGGAAACACCATATATTTTGGAGAG	107	263	0.000423049	0.000839598	0.000117764	B > A	1.98464	Yes
AGCACCAACCAGACATCTATGTACCTCTGTGCCAGCAGTCCCCCCCTCGTTGTTGTAGGGAGCGGTCAGCCCCAGCATTTTGGTGAT	0	19	0	6.06554e-05	0.000121335	B > A	inf	Yes
GTGAACGCCTTGTTGCTGGGGGACTCGGCCCTCTATCTCTGTGCCAGCAGCTTTGGCAGGGGATACGAGACCCAGTACTTCGGGCCA	8	46	3.16298e-05	0.00014685	0.000145166	B > A	4.64277	Yes
AATGTGAACGCCTTGTTGCTGGGGGACTCGGCCCTGTATCTCTGTGCCAGCAGCTTCGGGACAGAACTTGGCTACACCTTCGGTTCG	11	54	4.3491e-05	0.000172389	0.000152098	B > A	3.96379	Yes
GCTGCTCCCTCCCAGACATCTGTGTACTTCTGTGCCAGCAGTTACGCTCCCCGGACAGTCTCTAATGAAAAACTGTTTTTTGGCAGT	5	37	1.97686e-05	0.000118118	0.000154333	B > A	5.97504	Yes
TCAGAACCCAGGGACTCAGCTGTGTACTTCTGTGCCAGCAGAGACGGGATGGGAAGGGGCAGCACAGATACGCAGTATTTTGGCCCA	5	37	1.97686e-05	0.000118118	0.000154333	B > A	5.97504	No
ACCCTGCAGCCAGAAGACTCGGCCCTGTATCTCTGTGCCAGCAGCCAAGACACGACAGGGGCCCTAGCTGAAGCTTTCTTTGGACAA	12	55	4.74447e-05	0.000175581	0.000225376	B > A	3.70076	Yes
TCCGCTACCAGCTCCCAGACATCTGTGTACTTCTGTGCCATCAGTAACCCCTCAGGGGGAACGAACACTGAAGCTTTCTTTGGACAA	7	41	2.76761e-05	0.000130888	0.000267513	B > A	4.72928	Yes
ACAGTGACCAGTGCCCATCCTGAAGACAGCAGCTTCTACATCTGCAGTGCTAGAGGGACAGGACAGGACGAGCAGTACTTCGGGCCG	25	85	9.88431e-05	0.000271353	0.000282213	B > A	2.74529	Yes
TTGGAGCTGGGGGACTCGGCCCTTTATCTTTGCGCCAGCAGCTTAAAGACTAGCGGGGGGGCATACAATGAGCAGTTCTTCGGGCCA	5	35	1.97686e-05	0.000111734	0.00028664	B > A	5.65207	Yes
ACGATTCAGCGCACAGAGCAGCGGGACTCGGCCATGTATCGCTGTGCCAGCAGCGAGAGTGTAACCTACGAGCAGTACTTCGGGCCG	0	17	0	5.42706e-05	0.000296527	B > A	inf	Yes
TTGTTGCTGGGGGACTCGGCCCTGTATCTCTGTGCCAGCAGCTTATCGGTTGGCACGATCTCAGGGGAGCCCCAGCATTTTGGTGAT	3	28	1.18612e-05	8.93869e-05	0.000372637	B > A	7.53609	Yes
CAGACATCTGTGTACTTCTGTGCCAGCAGTAAACCGGGACAGGGGGCTCGAAAGCCCCTCTCCCCCTACGAGCAGTACTTCGGGCCG	0	16	0	5.10782e-05	0.000465552	B > A	inf	No
